# Establishing an in vitro pipeline for the high-throughput quantification of epithelial permeability of gut bacterial metabolites

**DOI:** 10.1101/2025.06.10.658935

**Authors:** Amber Brauer-Nikonow, Carlos Geert Pieter Voogdt, Nathan Vinícius Ribeiro, Michael Zimmermann

## Abstract

The epithelium of the human gastrointestinal tract is key for controlling the absorption of small molecules and for forming a tight barrier between the gut microbiota and the host, thereby maintaining metabolic homeostasis. Both the microbiota and the barrier function of the intestinal epithelium have a role in pharmacokinetic variability of medical drugs. In this study, we developed a high-throughput workflow to assess the absorption of bacterially produced (drug) metabolites by intestinal epithelial cells through the combination of anaerobic bacterial cultures and human-intestine derived Caco2 cell cultures in a transwell system. To functionally monitor the barrier integrity during the experiments, we introduced a panel of marker compounds, whose concentration kinetics on either side of the epithelial monolayer indicates barrier integrity and transport. We employed this workflow to systematically probe the effect of different gut bacterial species on the epithelial absorption of 482 drugs and their 172 bacterially produced metabolites. While we could recapitulate known bacterial drug biotransformation reactions and expected drug metabolite absorption profiles, we also identified 33 new bacteria-drug pairs for which bacterial biotransformation alters epithelial permeability. Further, we combined the developed experimental workflow with untargeted metabolomics analysis to systematically study epithelial permeability of metabolites naturally produced by gut bacteria. Tracking the absorption kinetics of 397 bacterially produced metabolites revealed that the majority (>79%) of these metabolites do not pass the Caco2 monolayer, illustrating its role as a physical and metabolic barrier. In summary, we present a highly adaptable high-throughput workflow to quantitatively study the metabolic interactions at the intestinal microbiota-host interface which can impact pharmacokinetics, toxicokinetics, and human physiology.
