## Supplemental Table 1 for "Establishing an in vitro pipeline for the high-throughput quantification of epithelial permeability of gut bacterial metabolites"

	drug	Product.Name	M.SD	M.NR	Mdiff	RT.SD	RT.NR	pools
1	A0001	Acetominophen	152.071154	152.071154	0	1.2	1.2	pool1, pool19, pool8, pool20
2	A0002	beta-estradiol-17beta-D-glucuronide	449.217545	449.217545	0	3.77	3.77	pool3, pool15, pool6, pool20
3	A0003	cholecalciferol	NA	NA	NA	NA	NA	pool25, pool14, pool6, pool18
4	A0004	cholic-acid	409.2954	409.2954	0	5.08	5.08	pool15, pool20, pool10, pool11
5	A0005	EE2	297.185455	297.185455	0	4.33	4.33	pool25, pool28, pool18, pool12
6	A0006	glycodeoxycholic-acid_sodium_salt	450.321949	450.321949	0	5.16	5.16	pool27, pool16, pool28, pool19
7	A0007	L-phenylalanineD8	174.1370182	174.1370182	0	1.02	1.02	pool25, pool16, pool28, pool7
8	A0008	L-tryptophanD5	210.1290869	210.1290869	0	1.37	1.37	pool25, pool26, pool27, pool4
9	A0009	taurodeoxycholic-acid_sodium_salt	500.304586	500.304586	0	5.45	5.45	pool13, pool25, pool15, pool27, pool17, pool8, pool23, pool12
10	P1025	Atosiban Acetate	994.4490336	994.449034	4e-07	3.664	3.626	pool15, pool28, pool22, pool12
11	S1002	ABT-737	813.265966	813.2659636	2.4e-06	3.89	3.963	pool25, pool23, pool12, pool24
12	S1003	Linifanib (ABT-869)	376.157363	376.1573634	4e-07	4.6	4.613	pool14, pool5, pool17, pool10
13	S1007	Roxadustat (FG-4592)	353.113747	353.1137466	4e-07	5.08	5.087	pool5, pool17, pool6, pool9
14	S1012	BMS-536924	480.180243	480.1802424	6e-07	4.2	4.322	pool13, pool5, pool19, pool11
15	S1021	Dasatinib	488.163547	488.163547	0	3.2	3.161	pool27, pool17, pool10, pool11
16	S1036	PD0325901	483.002869	483.0028633	5.7e-06	4.66	4.635	pool2, pool27, pool4, pool21
17	S1052	Elesclomol (STA-4783)	401.110594	401.1105933	7e-07	3.7	3.701	pool26, pool19, pool20, pool10
18	S1070	PHA-665752	641.175609	641.1756071	1.9e-06	3.86	3.795	pool27, pool16, pool6, pool22
19	S1078	MK-2206 2HCl	408.182435	480.1357907	71.9533557	3.55	3.502	pool1, pool18, pool7, pool24
20	S1080	SU11274	568.17853	568.1785283	1.7e-06	3.72	3.67	pool13, pool26, pool16, pool18
21	S1085	Belinostat (PXD101)	319.075255	319.0752531	1.9e-06	3.15	3.14	pool26, pool15, pool21, pool11
22	S1103	ZM 447439	514.24543	514.2454295	5e-07	2.56	2.555	pool25, pool26, pool8, pool11
23	S1105	LY294002	308.128669	308.1286684	6e-07	4.38	4.387	pool4, pool6, pool19, pool23
24	S1111	Foretinib (GSK1363089)	633.252467	633.2524662	8e-07	3.33	3.329	pool26, pool16, pool5, pool10
25	S1117	Triciribine	321.131129	321.131128	1e-06	1.44	1.442	pool14, pool6, pool12, pool24
26	S1130	YM155 (Sepantronium Bromide)	364.153541	443.0718781	78.9183371	2.38	2.359	pool2, pool14, pool19, pool20
27	S1133	Alisertib (MLN8237)	519.123537	519.123536	1e-06	4.97	4.943	pool16, pool5, pool7, pool20
28	S1138	Brivanib Alaninate (BMS-582664)	371.151944	442.1890574	71.0371134	3.99	3.926	pool28, pool19, pool21, pool10
29	S1140	Andarine	442.122596	442.1225948	1.2e-06	4.15	4.379	pool4, pool7, pool20, pool24
30	S1143	AG-490 (Tyrphostin B42)	295.108268	295.1082673	7e-07	3.77	3.772	pool25, pool3, pool4, pool5
31	S1151	Ibutamoren mesylate (MK-0667, L163191)	529.248468	625.2365816	95.9881136	3.54	3.522	pool26, pool15, pool4, pool8
32	S1152	PLX-4720	414.049073	414.0490715	1.5e-06	4.44	4.421	pool16, pool7, pool10, pool11
33	S1156	Capecitabine	360.15709	360.1570886	1.4e-06	3.69	3.681	pool27, pool5, pool20, pool23
34	S1164	Lenvatinib (E7080)	427.117309	427.1173078	1.2e-06	2.9	2.928	pool13, pool21, pool23, pool12
35	S1174	Ostarine (GTx-024, MK-2866 )	390.106551	390.1065508	2e-07	4.32	4.324	pool3, pool28, pool21, pool24
36	S1176	Plinabulin (NPI-2358)	337.166451	337.1664509	1e-07	4.23	4.302	pool1, pool14, pool26, pool5
37	S1183	Danoprevir (ITMN-191)	732.307855	732.3078524	2.6e-06	5.21	5.213	pool16, pool17, pool7, pool8
38	S1185	Ritonavir	721.320588	721.320586	2e-06	5.1	5.122	pool13, pool26, pool5, pool20
39	S1196	Exemestane	297.185455	297.185455	0	4.38	4.358	pool16, pool5, pool8, pool23
40	S1199	Cladribine	286.070693	286.0706919	1.1e-06	1.82	1.773	pool14, pool27, pool16, pool28
41	S1205	PIK-75 HCl	452.002812	487.9794904	35.9766784	4.496	4.538	pool1, pool2, pool4, pool11
42	S1207	Tivozanib (AV-951)	455.112224	455.1122224	1.6e-06	3.83	3.839	pool13, pool3, pool18, pool7
43	S1210	Methotrexate	455.179142	455.1791408	1.2e-06	1.9	1.889	pool15, pool28, pool6, pool18
44	S1213	Nelarabine	298.115145	298.1151436	1.4e-06	1.39	1.385	pool13, pool15, pool5, pool18
45	S1235	Letrozole	286.10927	286.1092704	4e-07	3.28	3.275	pool2, pool28, pool11, pool24
46	S1243	Agomelatine	244.133753	244.1337538	8e-07	4.11	4.11	pool6, pool7, pool8, pool21
47	S1249	JNJ-7706621	395.073792	395.0737908	1.2e-06	3.32	3.298	pool13, pool3, pool5, pool9
48	S1255	Nepafenac	255.113353	255.1133527	3e-07	3.62	3.626	pool1, pool15, pool28, pool24
49	S1262	Avagacestat (BMS-708163)	521.0673416	521.0673416	0	4.79	4.794	pool2, pool15, pool20, pool24
50	S1267	Vemurafenib (PLX4032, RG7204)	490.0803716	490.0803716	0	5.05	5.056	pool1, pool25, pool16, pool19
51	S1278	Altretamine	211.1671196	211.1671196	0	2.57	2.647	pool16, pool5, pool9, pool24
52	S1284	Benazepril HCl	425.207648	461.1843247	35.9766767	3.7	3.768	pool25, pool4, pool18, pool10
53	S1287	Bumetanide	365.1171179	365.1171179	0	4.23	4.22	pool2, pool27, pool17, pool6
54	S1288	Camptothecin	349.118832	349.118832	0	3.706	3.653	pool14, pool27, pool20, pool9
55	S1290	Celastrol	451.2848347	451.2848347	0	5.9	5.889	pool4, pool16, pool5, pool18
56	S1315	Ki16425	475.1094457	475.1094457	0	4.74	4.718	pool3, pool15, pool8, pool12
57	S1329	Etomidate	245.1290028	245.1290028	0	3.64	3.761	pool16, pool21, pool22, pool23
58	S1336	Fluvoxamine maleate	319.163337	435.174296	116.010959	3.67	3.631	pool14, pool15, pool4, pool23
59	S1358	Loratadine	383.1526307	383.1526307	0	4.49	4.65	pool28, pool5, pool6, pool7
60	S1360	GSK1059615	334.0650226	334.0650228	2e-07	3.273	3.603	pool5, pool8, pool9, pool12
61	S1376	Gestodene	311.2011051	311.2011051	0	4.4	4.368	pool2, pool28, pool18, pool9
62	S1386	Nafamostat Mesylate	348.14605	540.1222801	191.9762301	1.77	1.756	pool26, pool20, pool11, pool24
63	S1392	Pelitinib (EKB-569)	468.1602558	468.1602558	0	2.9	2.96	pool13, pool21, pool11, pool24
64	S1400	Tenofovir Disoproxil Fumarate	520.180858	636.1918128	116.0109548	3.49	3.536	pool25, pool2, pool16, pool21
65	S1426	Repaglinide	453.2753326	453.2753326	0	4.38	4.626	pool25, pool17, pool18, pool7
66	S1440	Varenicline Tartrate	212.1187724	362.1352103	150.0164379	1.545	1.508	pool28, pool6, pool20, pool23
67	S1442	Voriconazole	350.1228696	350.1228696	0	4.02	4.013	pool14, pool18, pool21, pool24
68	S1454	PHA-680632	502.2930484	502.2930484	0	3.23	3.174	pool28, pool5, pool8, pool20
69	S1458	VX-745	435.9889698	435.9889698	0	4.46	4.425	pool27, pool16, pool17, pool18
70	S1460	SP600125	221.0714879	221.0714879	0	4.08	4.073	pool3, pool15, pool4, pool19
71	S1475	Pimasertib (AS-703026)	432.0220414	432.0220414	0	3.66	3.748	pool3, pool4, pool16, pool28, pool6, pool9, pool11, pool23
72	S1483	Iloperidone	427.2033105	427.2033105	0	3.19	3.176	pool26, pool27, pool5, pool21
73	S1491	Fludarabine	286.095157	286.095157	0	1.33	1.315	pool26, pool15, pool6, pool9
74	S1500	Betamethasone	393.2077272	393.2077272	0	4.09	4.061	pool15, pool28, pool8, pool10
75	S1501	Mycophenolate Mofetil	434.2178773	434.2178773	0	3.27	3.242	pool26, pool18, pool23, pool24
76	S1515	Pracinostat (SB939)	359.2447012	359.2447012	0	1.42	1.461	pool3, pool6, pool21, pool10
77	S1518	Ibuprofen Lysine	207.1385048	353.2440325	146.1055277	4.28	4.268	pool27, pool4, pool16, pool20
78	S1524	AT7519	382.0837552	382.0837552	0	2.41	2.376	pool26, pool3, pool27, pool16
79	S1538	Telaprevir (VX-950)	680.4135575	680.4135575	0	5.07	5.085	pool25, pool2, pool28, pool6
80	S1540	Saxagliptin	316.2025021	316.2025021	0	2.01	2.015	pool14, pool3, pool27, pool5, pool6, pool7, pool20, pool11
81	S1547	Febuxostat	317.0959886	317.0959886	0	4.96	4.942	pool13, pool4, pool16, pool8
82	S1557	KRN 633	417.1329579	417.1329579	0	4.51	4.504	pool2, pool27, pool18, pool12
83	S1561	BMS-777607	513.1141141	513.1141141	0	3.59	3.649	pool1, pool28, pool21, pool12
84	S1569	Tazarotene	352.1371251	352.1371251	0	5.68	5.66	pool2, pool14, pool18, pool10
85	S1576	Sulfasalazine	399.0763157	399.0763157	0	3.99	3.93	pool1, pool17, pool19, pool23
86	S1601	Reserpine	609.2812059	609.2812059	0	3.74	3.712	pool25, pool19, pool10, pool11
87	S1604	Olmesartan Medoxomil	559.2305077	559.2305077	0	3.82	3.892	pool13, pool15, pool17, pool9, pool21, pool10, pool22, pool12
88	S1614	Riluzole	235.0152935	235.0152935	0	3.81	3.87	pool14, pool26, pool10, pool12
89	S1622	Prednisone	359.1858489	359.1858489	0	3.63	3.926	pool17, pool18, pool19, pool10
90	S1638	Ibuprofen	207.1385048	207.1385048	0	4.26	4.264	pool13, pool2, pool9, pool10
91	S1640	Albendazole	266.0963229	266.0963229	0	3.7	3.783	pool9, pool22, pool23, pool12
92	S1646	Ketorolac	256.0973683	256.0973683	0	3.91	3.907	pool4, pool28, pool5, pool23
93	S1655	Ezetimibe	410.1567749	410.1567749	0	4.55	4.392	pool1, pool19, pool11, pool12
94	S1665	Estrone	271.1698049	271.1698049	0	1.37	4.391	pool3, pool18, pool9, pool23
95	S1669	Loteprednol etabonate	467.183656	467.183656	0	4.86	4.887	pool1, pool17, pool6, pool12
96	S1672	Aminoglutethimide	233.1290028	233.1290028	0	1.62	1.656	pool6, pool18, pool21, pool12
97	S1688	Betamethasone Dipropionate	505.2601567	505.2601567	0	5.06	5.075	pool2, pool15, pool28, pool23
98	S1698	Torsemide	349.1334365	349.1334367	2e-07	3.24	3.232	pool15, pool4, pool17, pool12
99	S1705	Progesterone	315.2324052	315.2324052	0	4.96	4.943	pool16, pool18, pool7, pool9
100	S1721	Azathioprine	278.0460187	278.0460187	0	1.77	1.742	pool7, pool19, pool10, pool23
101	S1723	Indomethacin	358.0846107	358.0846107	0	4.89	4.863	pool18, pool8, pool9, pool21
102	S1727	Levonorgestrel	313.2167551	313.2167551	0	4.64	4.615	pool26, pool27, pool8, pool20
103	S1737	Prednisolone	361.201499	361.201499	0	3.806	3.805	pool13, pool4, pool5, pool24
104	S1747	Nimodipine	419.1818262	419.1818262	0	4.67	4.696	pool1, pool7, pool8, pool11
105	S1754	Oxybutynin	358.2382189	358.2382189	0	3.706	3.678	pool2, pool16, pool8, pool10
106	S1771	Chlorprothixene	316.0926734	316.0926734	0	3.87	3.825	pool2, pool28, pool7, pool21
107	S1775	Thiotepa	190.0567806	190.0567806	0	2.49	2.521	pool2, pool9, pool21, pool11
108	S1789	Tetrabenazine (Xenazine)	318.2069187	318.2069187	0	2.71	2.8	pool2, pool15, pool10, pool22
109	S1806	Acipimox	155.0456671	155.0456671	0	2.99	2.984	pool3, pool9, pool12, pool24
110	S1808	Nifedipine	347.1243113	347.1243113	0	3.07	4.062	pool14, pool6, pool7, pool10
111	S1843	Chenodeoxycholic Acid	393.3004848	393.3004848	0	6.05	6.203	pool20, pool22, pool23, pool24
112	S1847	Clemastine Fumarate	344.178117	460.1890758	116.0109588	3.99	3.972	pool15, pool16, pool19, pool24
113	S1849	Daidzein	255.0657338	255.0657338	0	3.42	3.401	pool1, pool13, pool19, pool22
114	S1880	Roxatidine Acetate HCl	349.212733	385.1894101	35.9766771	2.06	2.038	pool15, pool27, pool20, pool12
115	S1888	Deflazacort	442.2229627	442.2229627	0	4.39	4.385	pool14, pool27, pool7, pool24
116	S1933	Triamcinolone	395.1869918	395.1869918	0	3.26	3.254	pool25, pool3, pool27, pool23
117	S1952	Methoxsalen	217.0500837	217.0500837	0	3.43	3.422	pool13, pool25, pool15, pool11
118	S1990	Capsaicin(Vanilloid)	306.2069187	306.2069187	0	4.61	4.614	pool25, pool15, pool8, pool9
119	S2007	Sulindac	357.0960687	357.0960687	0	4.25	4.244	pool14, pool26, pool4, pool11
120	S2012	PCI-34051	297.1239174	297.1239174	0	3.84	3.813	pool25, pool2, pool9, pool24
121	S2015	Suplatast Tosylate	329.166081	500.1776698	171.0115888	1.78	1.767	pool13, pool27, pool28, pool7
122	S2017	Benidipine HCl	506.229111	542.2057884	35.9766774	3.54	3.533	pool15, pool5, pool8, pool21
123	S2032	Rebamipide	371.0798597	371.0798597	0	3.68	3.656	pool4, pool7, pool8, pool10
124	S2043	Memantine HCl	180.175224	216.1519024	35.9766784	3.04	3.039	pool25, pool4, pool6, pool11
125	S2061	Lovastatin	405.2640993	405.2640993	0	5.38	5.388	pool28, pool6, pool19, pool22
126	S2065	Lafutidine	432.1957026	432.1957026	0	2.18	2.159	pool25, pool2, pool27, pool10
127	S2069	Argatroban	509.2546145	509.2546145	0	3.937	3.964	pool1, pool26, pool21, pool24
128	S2076	Lisinopril	406.2341961	406.2341961	0	1.812	1.768	pool26, pool8, pool12, pool24
129	S2079	Moexipril HCl	499.244428	535.2211042	35.9766762	3.7	3.733	pool2, pool19, pool10, pool12
130	S2080	Clevidipine Butyrate	456.0980678	456.0980678	0	5.09	5.112	pool1, pool2, pool26, pool27
131	S2099	Temocapril HCl	477.151792	513.1284671	35.9766751	4.31	4.423	pool2, pool17, pool20, pool9
132	S2101	Gabexate Mesylate	322.176682	418.1647964	95.9881144	3.28	3.264	pool2, pool27, pool20, pool11
133	S2111	Lapatinib	581.1425574	581.1425574	0	3.77	3.885	pool15, pool27, pool17, pool7, pool9, pool10, pool11
134	S2133	Gabapentin	172.1337538	172.1337538	0	1.467	1.441	pool28, pool18, pool20, pool24
135	S2149	GSK1292263	457.1909516	457.1909516	0	4.6	4.612	pool26, pool28, pool5, pool19
136	S2154	Dabigatran Etexilate	628.3247425	628.3247425	0	3.98	3.997	pool27, pool28, pool21, pool22
137	S2169	Rosuvastatin Calcium	482.176111	1001.291336	519.115225	4.1	4.108	pool4, pool5, pool22, pool11
138	S2170	Givinostat (ITF2357)	422.207982	476.1952238	53.9872418	2.61	2.584	pool2, pool14, pool27, pool8
139	S2185	AST-1306	449.118057	621.137472	172.019415	4.437	4.524	pool26, pool17, pool18, pool8
140	S2199	Aliskiren Hemifumarate	552.401262	1219.805656	667.404394	3.97	3.962	pool14, pool15, pool8, pool11
141	S2201	BMS-794833	469.0878994	469.0878994	0	4.26	4.323	pool13, pool14, pool6, pool20
142	S2221	Apatinib?mesylate	398.198085	494.1862005	95.9881155	3.514	3.546	pool25, pool27, pool7, pool20
143	S2224	UK 383367	325.1875803	325.1875803	0	4.41	4.425	pool1, pool25, pool4, pool24
144	S2229	Eltrombopag Olamine	443.171931	565.2774579	122.1055269	5.86	5.861	pool3, pool19, pool21, pool23
145	S2231	Telatinib	410.1019921	410.1019921	0	3.847	3.981	pool3, pool27, pool28, pool19
146	S2240	Fesoterodine Fumarate	412.285168	528.2961277	116.0109597	3.514	3.511	pool4, pool17, pool18, pool21
147	S2243	Degrasyn (WP1130)	384.0711498	384.0711498	0	4.848	4.863	pool14, pool3, pool7, pool11
148	S2244	AR-42	313.1552175	313.1552175	0	3.914	3.885	pool26, pool6, pool22, pool12
149	S2248	Silmitasertib (CX-4945)	350.0696293	350.0696293	0	4.814	4.807	pool13, pool26, pool8, pool9
150	S2258	Esculin	341.0872571	341.0872571	0	1.613	1.587	pool13, pool18, pool20, pool11
151	S2261	Andrographolide	351.2171491	351.2171491	0	3.458	3.444	pool26, pool9, pool22, pool11
152	S2262	Apigenin	271.0606484	271.0606484	0	3.958	3.941	pool1, pool2, pool20, pool12
153	S2270	Bergenin	329.0872571	329.0872571	0	1.724	1.698	pool15, pool4, pool28, pool21
154	S2283	Cinchonine(LA40221)	295.1810383	295.1810383	0	1.813	1.857	pool26, pool3, pool18, pool11
155	S2289	Daidzin	417.1185572	417.1185572	0	2.202	2.433	pool1, pool16, pool6, pool18
156	S2292	Diosmin	609.1819453	609.1819453	0	3.24	3.21	pool1, pool14, pool20, pool11
157	S2296	Enoxolone	471.347435	471.347435	0	5.737	5.72	pool7, pool19, pool9, pool12
158	S2309	Hesperidin	611.1975954	611.1975954	0	3.047	3.028	pool26, pool27, pool28, pool11
159	S2314	Kaempferol	287.055563	287.055563	0	3.692	3.871	pool3, pool28, pool17, pool18
160	S2320	Luteolin	287.055563	287.055563	0	3.692	3.662	pool27, pool4, pool28, pool6
161	S2337	Osthole	245.1177694	245.1177694	0	4.737	4.752	pool1, pool15, pool18, pool9
162	S2339	Paeonol	167.0708192	167.0708192	0	3.53	3.498	pool3, pool10, pool22, pool11
163	S2344	Piperine	286.1443185	286.1443185	0	4.625	4.616	pool25, pool26, pool5, pool12
164	S2350	Rutin	611.1612099	611.1612099	0	2.958	2.902	pool13, pool3, pool10, pool12
165	S2364	Tanshinone I	277.0864692	277.0864692	0	5.181	5.153	pool28, pool5, pool10, pool12
166	S2369	Troxerutin	743.2398541	743.2398541	0	3.18	3.15	pool2, pool15, pool18, pool19
167	S2386	Indirubin	263.0820526	263.0820526	0	4.84	4.83	pool13, pool27, pool4, pool22
168	S2404	Isoliquiritigenin	257.0813839	257.0813839	0	3.973	3.951	pool13, pool28, pool9, pool21
169	S2411	Geniposide	389.144772	389.144772	0	4.573	4.493	pool1, pool2, pool6, pool21
170	S2423	(S)-10-Hydroxycamptothecin	365.1137466	365.1137466	0	3.406	3.016	pool15, pool20, pool9, pool23
171	S2481	Manidipine	611.28696	611.28696	0	4.307	4.302	pool1, pool15, pool16, pool8
172	S2503	Racecadotril	386.1426044	386.1426044	0	4.584	4.583	pool26, pool16, pool20, pool22
173	S2507	Salbutamol Sulfate	240.1599685	338.1273483	97.9673798	1.145	1.123	pool4, pool17, pool9, pool10
174	S2547	Tiotropium Bromide hydrate	393.106853	490.0357528	96.9288998	2.229	2.23	pool26, pool6, pool8, pool23
175	S2559	Cortisone acetate	403.2120637	403.2120637	0	4.186	4.174	pool26, pool9, pool10, pool23
176	S2577	Phenacetin	180.1024537	180.1024537	0	2.885	2.903	pool26, pool15, pool19, pool23
177	S2581	Quinapril HCl	439.223298	475.1999748	35.9766768	3.919	3.986	pool9, pool21, pool22, pool24
178	S2599	L-Thyroxine	777.6945204	777.6945204	0	4.297	4.312	pool13, pool25, pool16, pool9
179	S2602	Acemetacin	416.09009	416.09009	0	4.919	4.931	pool13, pool4, pool18, pool23
180	S2605	Idebenone	339.2171491	339.2171491	0	5.153	5.155	pool13, pool2, pool7, pool11
181	S2619	MG-132	476.3124464	476.3124464	0	5.019	5.066	pool13, pool15, pool8, pool20
182	S2625	Fostamatinib (R788)	581.1561166	581.1561166	0	3.963	3.847	pool6, pool8, pool20, pool10
183	S2629	PNU-120596	312.0751086	312.0751086	0	4.263	4.233	pool25, pool26, pool20, pool23
184	S2631	URB597	339.1708676	339.1708676	0	4.475	4.482	pool1, pool13, pool23, pool24
185	S2632	BMS-378806	407.1719302	407.1719302	0	3.13	3.152	pool25, pool16, pool11, pool12
186	S2656	PF-04929113 (SNX-5422)	522.232814	522.232814	0	3.363	3.344	pool4, pool5, pool7, pool21
187	S2663	WAY-100635 Maleate	423.276001	539.28696	116.010959	3.53	3.536	pool1, pool5, pool20, pool21
188	S2685	KW-2478	575.2968559	575.2968559	0	2.729	2.735	pool13, pool8, pool22, pool11
189	S2690	ADX-47273	370.1367081	370.1367081	0	4.83	4.841	pool25, pool3, pool6, pool7
190	S2694	Turofexorate Isopropyl (XL335)	439.183324	439.183324	0	5.831	5.832	pool13, pool4, pool19, pool12
191	S2719	AMG-900	504.1606545	504.1606545	0	3.951	3.986	pool1, pool28, pool18, pool8
192	S2721	Nilvadipine	386.1352103	386.1352103	0	4.674	4.696	pool1, pool26, pool16, pool9
193	S2727	Dacomitinib (PF299804, PF299)	470.1759059	470.1759059	0	2.795	2.836	pool15, pool27, pool19, pool11
194	S2730	Crenolanib (CP-868596)	444.2399502	444.2399502	0	3.584	3.563	pool14, pool27, pool17, pool23
195	S2743	PF-04691502	426.2141294	426.2141294	0	4.04	4.063	pool2, pool26, pool17, pool24
196	S2747	AMG-458	540.2246941	540.2246941	0	3.751	3.805	pool13, pool2, pool26, pool19
197	S2751	Milciclib (PHA-848125)	461.2777327	461.2777327	0	3.095	3.086	pool1, pool14, pool9, pool23
198	S2757	Evofosfamide (TH-302)	447.9384912	447.9384912	0	3.106	3.128	pool26, pool15, pool16, pool7
199	S2768	Dinaciclib (SCH727965)	397.2351992	397.2351992	0	2.895	2.947	pool13, pool25, pool17, pool10
200	S2791	Sotrastaurin	439.188249	439.188249	0	3.195	3.149	pool2, pool3, pool7, pool10
201	S2794	Sofosbuvir (PSI-7977, GS-7977)	530.1703697	530.1703697	0	3.951	3.973	pool2, pool17, pool7, pool19
202	S2796	WP1066	356.0398497	356.0398497	0	4.374	4.374	pool14, pool15, pool5, pool24
203	S2803	Galeterone	389.2592887	389.2592887	0	5.207	5.254	pool4, pool21, pool10, pool12
204	S2840	Apalutamide?(ARN-509)	478.0960836	478.0960836	0	4.363	4.346	pool2, pool14, pool15, pool12
205	S2842	SAR131675	359.1719302	359.1719302	0	3.951	3.926	pool13, pool19, pool10, pool24
206	S2853	Carfilzomib (PR-171)	720.4336242	720.4336242	0	4.663	4.77	pool26, pool28, pool17, pool10
207	S2874	Camostat Mesilate	399.166846	495.15496	95.988114	2.517	2.5	pool1, pool14, pool27, pool22
208	S2903	Lumiracoxib	294.06971	294.0697095	5e-07	5.01	4.893	pool27, pool7, pool19, pool21, pool10
209	S2904	PF-477736	420.214798	420.2147981	1e-07	3.59	3.387	pool15, pool16, pool18, pool23
210	S2906	Ki16198	489.125098	489.1250958	2.2e-06	5.12	5.01	pool13, pool14, pool15, pool9
211	S2922	Icotinib	392.161032	392.1610312	8e-07	3.34	3.184	pool15, pool4, pool7, pool22
212	S3023	Bufexamac	224.128669	224.1286684	6e-07	3.87	3.734	pool25, pool26, pool28, pool24
213	S3035	Daunorubicin HCl	528.186974	564.1636488	35.9766748	4.15	3.614	pool13, pool2, pool19, pool20
214	S3046	Azilsartan	457.151196	457.1511948	1.2e-06	4.48	4.389	pool4, pool17, pool6, pool8
215	S3072	(R)-baclofen	214.0634813	214.0634813	0	1.59	1.589	pool1, pool14, pool16, pool10
216	S3124	Dexamethasone Acetate	393.207728	435.2182919	42.0105639	2.4	4.432	pool2, pool3, pool28, pool5
217	S3154	Butenafine HCl	318.222174	354.1988526	35.9766786	4.4	4.131	pool14, pool18, pool9, pool11
218	S3167	Altrenogest	311.2011051	311.2011051	0	4.775	4.773	pool17, pool6, pool7, pool11
219	S3172	Anagrelide HCl	256.0044422	291.9811199	35.9766777	3.386	3.432	pool26, pool17, pool7, pool21
220	S3615	Dehydrocostus Lactone	231.1385048	231.1385048	0	4.809	4.831	pool1, pool13, pool9, pool12
221	S3659	Fludrocortisone acetate	423.2182919	423.2182919	0	4.153	4.137	pool14, pool17, pool20, pool24
222	S3674	Levamlodipine	409.1530246	409.1530246	0	3.708	3.671	pool27, pool9, pool21, pool12
223	S3675	Umbelliferone	163.0395191	163.0395191	0	2.374	2.338	pool2, pool16, pool18, pool24
224	S3690	Pargyline hydrochloride	160.1126244	196.0893021	35.9766777	1.263	1.294	pool22, pool11, pool12, pool24
225	S3698	Nortriptyline hydrochloride	264.1752247	300.1519024	35.9766777	3.653	3.614	pool27, pool5, pool12, pool24
226	S3704	4-Methylbenzylidene camphor	255.1748903	255.1748903	0	5.488	5.494	pool13, pool6, pool21, pool22
227	S3706	Sarpogrelate hydrochloride	430.2229627	466.1996404	35.9766777	3.821	3.814	pool15, pool6, pool7, pool24
228	S3717	Testosterone Enanthate	401.3055701	401.3055701	0	6.1	6.1	pool28, pool17, pool6, pool21
229	S3719	Topiroxostat	249.0888693	249.0888693	0	2.665	2.721	pool6, pool10, pool11, pool12
230	S3720	Elafibranor	385.1473552	385.1473554	2e-07	4.955	5.168	pool3, pool16, pool18, pool22
231	S3727	Vilanterol Trifenate	486.1814035	774.2964333	288.1150298	3.688	3.641	pool26, pool5, pool8, pool22
232	S3728	Grazoprevir	767.3438232	767.3438234	2e-07	5.6	5.619	pool1, pool13, pool3, pool15
233	S3745	Balsalazide disodium	358.103912	438.0889281	79.9850161	3.932	3.849	pool25, pool3, pool17, pool22
234	S3747	Levothyroxine sodium	777.694542	799.6764647	21.9819227	4.299	4.289	pool2, pool18, pool8, pool22
235	S3769	Palmatine	353.1621596	353.1627082	0.000549	2.932	2.89	pool2, pool3, pool6, pool24
236	S3809	Imperatorin	271.0970339	271.0970339	0	4.488	4.474	pool26, pool3, pool22, pool23
237	S3810	Scutellarin	463.087651	463.087651	0	2.91	2.834	pool6, pool10, pool22, pool23
238	S3824	Quercitrin	449.1083865	449.1083865	0	3.21	3.187	pool1, pool15, pool4, pool20
239	S3842	Isoquercitrin	465.1033011	465.1033011	0	2.965	2.926	pool17, pool19, pool20, pool11
240	S3846	Eupatilin	345.0974279	345.0974279	0	4.355	4.332	pool15, pool4, pool6, pool22
241	S3881	Scopoletin	193.0500837	193.0500837	0	2.472	2.467	pool1, pool13, pool7, pool10
242	S3892	Isopsoralen	187.0395191	187.0395191	0	3.462	3.466	pool2, pool5, pool17, pool18
243	S3897	(-)-Arctigenin	373.1651135	373.1651135	0	3.751	3.726	pool7, pool8, pool20, pool9
244	S3921	Lathyrol	335.2222344	335.2222344	0	4.607	4.626	pool2, pool8, pool11, pool12
245	S3935	Nonivamide	294.2069187	294.2069187	0	4.618	4.59	pool16, pool21, pool10, pool24
246	S4002	Sitagliptin phosphate monohydrate	408.1259044	524.1133644	115.98746	2.328	2.341	pool15, pool4, pool18, pool11
247	S4022	Probenecid	286.1113041	286.1113043	2e-07	4.251	4.255	pool13, pool14, pool4, pool28
248	S4039	Methazolamide	237.0116071	237.0116075	4e-07	1.837	1.847	pool1, pool17, pool10, pool24
249	S4040	Norethindrone	299.2011051	299.2011051	0	4.372	4.34	pool14, pool26, pool16, pool24
250	S4047	Bisacodyl	362.1392331	362.1392331	0	3.838	3.953	pool1, pool25, pool14, pool3, pool27, pool4, pool28, pool7
251	S4049	Valdecoxib	315.0803383	315.0803385	2e-07	3.694	3.691	pool17, pool7, pool20, pool23
252	S4051	Nabumetone	229.1228548	229.1228548	0	4.449	4.459	pool1, pool2, pool28, pool10
253	S4071	Griseofulvin	353.0791909	353.0791909	0	3.96	3.964	pool1, pool4, pool16, pool28
254	S4079	Ticagrelor	523.1939058	523.1939059	1e-07	5.05	5.022	pool8, pool20, pool23, pool12
255	S4088	Flumethasone	411.1983054	411.1983053	1e-07	3.994	3.971	pool4, pool19, pool10, pool22
256	S4095	Difluprednate	509.2350849	509.2350848	1e-07	4.683	4.672	pool3, pool27, pool18, pool24
257	S4137	Eprazinone 2HCl	381.2542033	453.2075587	71.9533554	3.427	3.467	pool4, pool16, pool21, pool11
258	S4182	Nifuroxazide	276.0620454	276.0620454	0	2.978	2.939	pool25, pool3, pool20, pool21, pool22, pool12
259	S4210	Benzocaine	166.0868036	166.0868036	0	2.945	2.939	pool25, pool17, pool9, pool12
260	S4212	Tenatoprazole	347.1177864	347.1177866	2e-07	3.034	3.115	pool18, pool8, pool10, pool24
261	S4223	Mevastatin	391.2484492	391.2484492	0	5.235	6.351	pool13, pool28, pool11, pool12
262	S4225	Mexiletine HCl	180.1388392	216.1155169	35.9766777	2.412	2.422	pool1, pool28, pool22, pool23
263	S4235	Phenazopyridine HCl	214.1092704	250.0859481	35.9766777	2.934	2.951	pool1, pool16, pool7, pool21
264	S4239	Bergapten	217.0500837	217.0500837	0	3.745	3.715	pool2, pool26, pool6, pool18
265	S4243	Deoxycorticosterone acetate	373.2378845	373.2378845	0	4.846	4.842	pool1, pool27, pool18, pool11
266	S4264	Etofibrate	364.0951754	364.0951754	0	4.657	4.673	pool1, pool18, pool20, pool23
267	S4296	Salmeterol Xinafoate	416.2800837	604.3274278	188.0473441	3.861	3.813	pool25, pool3, pool8, pool23
268	S4339	Meticrane	276.0364249	276.0364253	4e-07	1.915	1.888	pool2, pool8, pool20, pool21
269	S4341	Nalmefene HCl	340.1912687	376.1679464	35.9766777	2.104	2.08	pool17, pool7, pool10, pool22
270	S4362	Glafenine HCl	373.0955097	409.0721874	35.9766777	2.56	2.545	pool1, pool20, pool9, pool22
271	S4367	Suxibuzone	439.1869116	439.1869116	0	4.583	4.592	pool3, pool5, pool17, pool8
272	S4404	Pasiniazid	154.0504181	291.1093299	137.0589118	1.349	1.296	pool16, pool20, pool9, pool21
273	S4507	17-Hydroxyprogesterone	331.2273198	331.2273198	0	4.605	4.579	pool13, pool28, pool20, pool10
274	S4526	Fenbufen	255.1021193	255.1021193	0	4.358	4.335	pool2, pool16, pool9, pool12
275	S4562	Dehydrocholic acid	403.2484492	403.2484492	0	4.047	4.041	pool13, pool6, pool7, pool9
276	S4563	Diatrizoic acid	614.7774758	614.7774725	3.3e-06	1.09	1.025	pool28, pool17, pool23, pool12
277	S4583	Butamben	194.1181037	194.1181037	0	4.047	4.052	pool7, pool21, pool11, pool23
278	S4597	Lercanidipine hydrochloride	612.307361	648.2840388	35.9766778	4.202	4.178	pool25, pool16, pool18, pool8
279	S4648	Dantrolene sodium hemiheptahydrate	315.072946	327.2072531	12.1343071	3.615	3.61	pool28, pool19, pool9, pool23
280	S4649	Atipamezole hydrochloride	213.1391735	249.1158512	35.9766777	2.836	2.815	pool25, pool26, pool16, pool6
281	S4656	Parecoxib	371.1065531	371.1065532	1e-07	4.114	4.092	pool14, pool3, pool19, pool22
282	S4657	Eslicarbazepine Acetate	297.1239174	297.1239174	0	3.636	3.634	pool15, pool4, pool5, pool9
283	S4661	Tiagabine hydrochloride	376.140496	412.1171741	35.9766781	3.681	3.7	pool4, pool5, pool19, pool8
284	S4666	Sivelestat sodium tetrahydrate	435.1226	529.1468002	94.0242002	4.326	4.298	pool14, pool8, pool10, pool23
285	S4669	Benzocaine hydrochloride	166.0868036	202.0634813	35.9766777	2.947	2.939	pool27, pool16, pool6, pool23
286	S4675	Tiagabine	376.140496	376.1404964	4e-07	3.681	3.676	pool14, pool15, pool17, pool6
287	S4691	Oxybenzone	229.0864692	229.0864692	0	4.759	4.762	pool13, pool14, pool3, pool21
288	S4697	Saxagliptin hydrate	316.202502	334.2130667	18.0105647	2.014	1.99	pool25, pool3, pool8, pool10
289	S4708	Palmitoylethanolamide	300.2902544	300.2902544	0	5.949	5.922	pool13, pool2, pool4, pool20
290	S4709	Latanoprost	433.2953994	433.2953994	0	5.126	5.112	pool13, pool26, pool15, pool12
291	S4711	Esculetin	179.0344337	179.0344337	0	1.902	1.893	pool1, pool17, pool21, pool11
292	S4737	Psoralen	187.0395191	187.0395191	0	3.336	3.345	pool1, pool27, pool20, pool24
293	S4757	Dihydrotestosterone(DHT)	291.2324052	291.2324052	0	4.804	4.799	pool27, pool5, pool6, pool8
294	S4779	Menadiol Diacetate	259.0970339	259.0970339	0	4.159	4.176	pool3, pool15, pool11, pool23
295	S4795	Trenbolone acetate	313.1803696	313.1803696	0	4.915	4.892	pool14, pool15, pool16, pool7, pool19, pool9, pool22
296	S4797	Nicergoline	484.1235788	484.1235793	5e-07	3.681	3.668	pool15, pool8, pool23, pool24
297	S4816	Diatrizoate sodium	614.777489	636.7594167	21.9819277	1.088	1.025	pool15, pool16, pool21, pool12
298	S4841	Laurocapram	282.2796897	282.2796898	1e-07	5.99	5.99	pool1, pool3, pool5, pool23
299	S4896	Elagolix Sodium	632.218387	654.2003311	21.9819441	4.011	3.997	pool13, pool20, pool12, pool24
300	S4908	SN-38	393.1450467	393.1450468	1e-07	3.855	3.84	pool1, pool2, pool5, pool8
301	S4926	(R)-Nepicastat HCl	296.1032999	332.0799777	35.9766778	2.822	2.798	pool14, pool26, pool28, pool18
302	S4932	Proxyphylline	239.1144153	239.1144153	0	2.132	2.115	pool27, pool4, pool17, pool24
303	S4935	Asunaprevir	748.2783017	748.2783019	2e-07	5.556	5.574	pool1, pool13, pool4, pool17
304	S4958	Glycocholic acid	466.3168631	466.3168631	0	4.9	5.176	pool1, pool18, pool7, pool21
305	S4980	Anamorelin	547.3396642	547.3396642	0	3.944	3.912	pool14, pool15, pool28, pool9
306	S5034	Melitracen hydrochloride	292.2065248	328.1832025	35.9766777	3.782	3.761	pool18, pool20, pool22, pool12
307	S5043	Benorylate	314.1028476	314.1028476	0	3.76	3.732	pool14, pool26, pool6, pool21
308	S5049	Thiocolchicoside	564.1903423	564.1903424	1e-07	2.748	2.724	pool13, pool14, pool8, pool24
309	S5072	Rosuvastatin	482.1761098	482.17611	2e-07	4.104	4.122	pool1, pool26, pool7, pool22
310	S5074	Argatroban Monohydrate	509.2546143	527.2651791	18.0105648	3.949	3.95	pool15, pool5, pool17, pool20
311	S5079	Sitagliptin	408.1259044	408.1259041	3e-07	2.326	2.309	pool2, pool16, pool6, pool20
312	S5084	Carbazochrome	237.0987652	237.0987653	1e-07	1.659	1.631	pool25, pool17, pool6, pool23
313	S5119	Olivetol	181.1228548	181.1228548	0	4.116	4.092	pool25, pool14, pool15, pool20
314	S5130	Taurocholic acid sodium salt hydrate	516.299501	538.2814432	21.9819422	5.338	5.176	pool14, pool26, pool7, pool8
315	S5143	Citropten	207.0657338	207.0657338	0	3.684	3.679	pool3, pool15, pool22, pool24
316	S5163	7-Methoxycoumarin	177.0551691	177.0551691	0	3.128	3.097	pool27, pool4, pool8, pool12
317	S5234	Nintedanib Ethanesulfonate Salt	540.2610795	650.2648448	110.0037653	3.828	3.793	pool13, pool27, pool9, pool11
318	S5240	lenvatinib Mesylate	427.1173078	523.105423	95.9881152	2.917	2.951	pool1, pool25, pool2, pool7
319	S5246	Entecavir	278.1253143	278.1253144	1e-07	1.194	1.193	pool5, pool20, pool9, pool11
320	S5250	Darunavir	548.2430465	548.2430467	2e-07	4.051	4.063	pool14, pool17, pool11, pool12
321	S5254	Dasatinib hydrochloride	488.1635468	524.1402247	35.9766779	3.195	3.161	pool15, pool18, pool10, pool12
322	S5255	Nicardipine	480.2134606	480.2134607	1e-07	3.417	3.491	pool27, pool28, pool17, pool8
323	S5256	Benproperine phosphate	310.2170895	408.1939851	97.9768956	3.684	3.653	pool25, pool14, pool26, pool17
324	S5279	Fendiline hydrochloride	316.2065248	352.1832025	35.9766777	3.784	3.772	pool25, pool3, pool16, pool20
325	S5293	Nimustine Hydrochloride	273.0866763	309.0633541	35.9766778	1.383	1.397	pool1, pool13, pool26, pool28
326	S5316	NU2058	248.1511352	248.1511352	0	3.561	3.608	pool25, pool14, pool27, pool5, pool19, pool23
327	S5325	Nitisinone	330.0589321	330.0589319	2e-07	4.312	4.323	pool13, pool17, pool8, pool23
328	S5358	Regadenoson	391.1478407	391.1478407	0	2.178	2.163	pool1, pool6, pool7, pool23
329	S5360	Diflorasone	411.1983054	411.1983053	1e-07	3.979	3.998	pool1, pool25, pool26, pool15
330	S5365	Alogliptin	340.1773499	340.1773499	0	2.045	2.047	pool15, pool27, pool16, pool5
331	S5369	Ethoxyquin	218.1544892	218.1544892	0	3.49	3.597	pool14, pool4, pool8, pool20
332	S5393	Cyclofenil	365.1752842	365.1752843	1e-07	5.468	5.471	pool13, pool2, pool15, pool17
333	S5399	Chlorprothixene hydrochloride	316.0926733	352.0693512	35.9766779	3.856	3.839	pool13, pool3, pool6, pool8
334	S5401	Tegaserod Maleate	302.1980854	418.209044	116.0109586	3.634	3.613	pool18, pool21, pool22, pool11
335	S5404	Paritaprevir (ABT-450)	766.3022927	766.3022929	2e-07	5.524	5.505	pool25, pool18, pool22, pool23
336	S5414	Diflucortolone valerate	479.2609057	479.2609056	1e-07	5.213	5.198	pool27, pool10, pool22, pool24
337	S5418	Parecoxib Sodium	393.0884973	393.0884975	2e-07	4.123	4.133	pool1, pool25, pool14, pool21
338	S5481	Molindone hydrochloride	277.191603	313.1682807	35.9766777	2.178	2.147	pool2, pool26, pool10, pool11
339	S5487	Cefoperazone sodium	646.15023	668.1321705	21.9819405	2.536	2.482	pool14, pool16, pool6, pool9
340	S5502	Ilaprazole sodium	367.122873	389.1048163	21.9819433	3.214	3.283	pool25, pool4, pool19, pool21
341	S5527	Salmeterol	416.2800837	416.2800837	0	3.837	3.813	pool25, pool2, pool5, pool20
342	S5543	1, 10-Phenanthroline monohydrate	181.0765733	199.087138	18.0105647	1.591	1.632	pool13, pool3, pool28, pool22
343	S5621	Cilastatin	359.1640679	359.1640681	2e-07	2.458	2.457	pool3, pool27, pool7, pool8
344	S5627	Amsacrine hydrochloride	394.1225375	430.0992154	35.9766779	2.892	2.857	pool26, pool28, pool7, pool9
345	S5659	Emedastine	303.2184865	303.2184865	0	1.386	1.291	pool2, pool27, pool19, pool22
346	S5666	Moxisylyte hydrochloride	280.1912687	316.1679464	35.9766777	2.932	2.938	pool4, pool7, pool11, pool12
347	S5667	Fruquintinib	394.1402957	394.1402957	0	4.199	4.189	pool4, pool8, pool21, pool23
348	S5692	Mexenone	243.1021193	243.1021193	0	5.077	5.077	pool13, pool16, pool17, pool20
349	S5697	Isopropamide Iodide	354.267112	481.1715856	126.9044736	2.665	2.666	pool25, pool2, pool15, pool4
350	S5712	Zofenopril calcium	430.114678	897.1684669	467.0537889	5.055	5.043	pool5, pool18, pool19, pool23
351	S5718	Acrivastine	349.191603	349.191603	0	3.376	3.352	pool16, pool10, pool22, pool12
352	S5726	Triiodothyronine	651.7978769	651.7978736	3.3e-06	3.954	3.951	pool13, pool7, pool20, pool22
353	S5735	Midodrine	255.1344821	255.1344821	0	1.564	1.542	pool3, pool4, pool20, pool21
354	S5737	Diclofenac Epolamine	296.024509	411.124223	115.099714	4.832	4.808	pool4, pool16, pool22, pool24
355	S5739	Nebivolol	406.1829897	406.1829896	1e-07	3.665	3.656	pool2, pool27, pool7, pool23
356	S5752	Abametapir	185.1078734	185.1078734	0	2.165	2.297	pool13, pool25, pool26, pool3
357	S5771	sulforaphane	178.036031	178.0360313	3e-07	2.22	2.192	pool28, pool6, pool8, pool24
358	S5778	Esmolol	296.1861833	296.1861833	0	2.465	2.477	pool13, pool25, pool18, pool19
359	S5795	Rasagiline	172.1126244	172.1126244	0	1.683	1.689	pool13, pool3, pool16, pool19
360	S5802	Alprenolol hydrochloride	250.180704	286.1573817	35.9766777	2.973	2.995	pool13, pool26, pool4, pool6
361	S5807	HMN-176	383.1065531	383.1065532	1e-07	3.584	3.551	pool25, pool6, pool9, pool22
362	S5843	Cinitapride Hydrogen Tartrate	403.2345304	553.2509684	150.016438	2.795	2.778	pool2, pool26, pool28, pool8
363	S5861	Lercanidipine	612.307361	612.3073611	1e-07	4.184	4.178	pool3, pool16, pool5, pool21
364	S5869	Cortisone	361.201499	361.201499	0	3.684	3.653	pool14, pool3, pool18, pool8
365	S5926	Pitolisant hydrochloride	296.1781171	332.1547949	35.9766778	3.406	3.386	pool14, pool27, pool4, pool10
366	S5950	Fingolimod	308.2589543	308.2589543	0	4.607	4.594	pool1, pool5, pool9, pool10
367	S6003	Ataluren (PTC124)	285.0675454	285.0675453	1e-07	4.796	4.759	pool3, pool17, pool10, pool23
368	S7009	LCL161	501.2335651	501.2335653	2e-07	3.892	3.902	pool26, pool19, pool8, pool21
369	S7010	GDC-0152	499.2491349	499.2491352	3e-07	3.681	3.67	pool5, pool6, pool18, pool22
370	S7028	Duvelisib (IPI-145, INK1197)	417.1230618	417.1230619	1e-07	3.781	3.818	pool1, pool3, pool18, pool19
371	S7036	XL019	445.2351991	445.2351992	1e-07	3.036	3.04	pool27, pool17, pool19, pool12
372	S7039	PD168393	369.0350981	369.0350987	6e-07	3.726	3.76	pool4, pool6, pool18, pool7
373	S7041	CX-6258 HCl	462.1584443	498.135122	35.9766777	3.481	3.433	pool5, pool17, pool11, pool23
374	S7057	LY2874455	444.0994052	444.0994052	0	4.737	4.684	pool26, pool4, pool9, pool21
375	S7063	LY2090314	513.2050419	513.2050419	0	3.659	3.69	pool26, pool27, pool6, pool7
376	S7077	Cilengitide?trifluoroacetate	589.3098206	703.3026844	113.9928638	2.914	2.894	pool25, pool6, pool8, pool12
377	S7098	PD123319	509.2552659	509.2552659	0	3.337	3.457	pool1, pool27, pool6, pool9
378	S7104	AZD1208	380.1432729	380.1432731	2e-07	4.07	4.041	pool26, pool27, pool18, pool9
379	S7114	NU6027	252.1460498	252.1460498	0	3.981	3.985	pool18, pool11, pool23, pool12
380	S7115	AMG-517	431.0789563	431.0789563	0	5.148	5.157	pool27, pool6, pool21, pool24
381	S7125	KPT-185	356.122201	356.1222009	1e-07	5.271	5.276	pool25, pool7, pool19, pool8
382	S7156	Marimastat (BB-2516)	332.218546	332.218546	0	3.192	3.192	pool14, pool17, pool9, pool22
383	S7161	Motolimod (VTX-2337)	459.2760013	459.2760014	1e-07	3.803	3.793	pool16, pool19, pool9, pool11
384	S7170	RO5126766 (CH5126766)	472.1090929	472.109093	1e-07	3.425	3.424	pool1, pool13, pool2, pool18
385	S7242	Erastin	547.2112082	547.2112082	0	4.737	4.808	pool1, pool14, pool4, pool18
386	S7252	Selinexor (KPT-330)	444.1007523	444.100752	3e-07	4.737	4.738	pool2, pool17, pool22, pool23
387	S7261	Beta-Lapachone	243.1021193	243.1021193	0	4.304	4.272	pool2, pool14, pool6, pool23
388	S7297	Osimertinib (AZD9291)	500.2773983	500.2773983	0	3.009	3.058	pool19, pool8, pool22, pool23
389	S7309	BAY 87-2243	526.2178327	526.2178326	1e-07	4.354	4.365	pool2, pool17, pool21, pool10
390	S7326	Tasisulam	413.8427775	413.8427784	9e-07	4.621	4.559	pool25, pool14, pool11, pool24
391	S7358	Poziotinib (HM781-36B)	491.1052991	491.1052991	0	4.043	4.075	pool25, pool27, pool18, pool21
392	S7393	Aloxistatin	343.2232971	343.2232971	0	4.365	4.39	pool14, pool6, pool22, pool11
393	S7396	Calpeptin	363.2283824	363.2283825	1e-07	4.721	4.706	pool14, pool3, pool16, pool12
394	S7458	VER-49009	388.1064087	388.1064088	1e-07	3.932	3.896	pool14, pool7, pool20, pool12
395	S7492	Uprosertib (GSK2141795)	429.0696626	429.0696625	1e-07	3.698	3.703	pool17, pool6, pool18, pool20
396	S7521	Afuresertib (GSK2110183)	427.0562407	427.0562409	2e-07	3.832	3.838	pool19, pool11, pool23, pool24
397	S7523	Entospletinib (GS-9973)	412.1885833	412.1885833	0	4.477	4.49	pool25, pool15, pool28, pool5
398	S7547	XL413 (BMS-863233)	290.0696293	326.046307	35.9766777	2.574	2.53	pool25, pool15, pool7, pool10
399	S7557	CL-387785 (EKI-785)	381.0350981	381.0350987	6e-07	3.843	3.873	pool5, pool7, pool22, pool12
400	S7563	AT13148	314.1060148	314.1060148	0	2.92	2.894	pool17, pool20, pool21, pool12
401	S7608	UM171	454.2467669	454.2467669	0	3.343	3.351	pool5, pool19, pool20, pool22
402	S7612	PX-478 2HCl	321.0772728	393.0306282	71.9533554	3.332	3.354	pool15, pool9, pool11, pool24
403	S7624	SD-208	353.0717752	353.0717752	0	3.176	3.147	pool25, pool14, pool27, pool19
404	S7636	SU9516	242.0929516	242.0929516	0	2.309	2.309	pool1, pool5, pool7, pool19
405	S7645	Pilaralisib (XL147)	541.142477	541.1424772	2e-07	4.332	4.322	pool4, pool28, pool8, pool11
406	S7651	SB225002	351.9932929	351.9932934	5e-07	4.577	4.545	pool25, pool16, pool10, pool23
407	S7652	OTS514 hydrochloride	365.1323739	401.1090518	35.9766779	2.909	2.883	pool1, pool15, pool5, pool6
408	S7656	CPI-360	438.2392815	438.2392815	0	4.017	3.986	pool3, pool19, pool20, pool12
409	S7667	SU5402	297.1239174	297.1239174	0	3.895	3.867	pool14, pool16, pool18, pool20
410	S7693	AZD6738	413.17597	413.1759702	2e-07	3.384	3.389	pool28, pool6, pool23, pool12
411	S7721	Monomethyl auristatin E (MMAE)	718.5118745	718.5118745	0	3.751	3.76	pool13, pool25, pool28, pool8
412	S7730	NU1025	177.0664025	177.0664025	0	1.494	1.502	pool25, pool7, pool22, pool24
413	S7738	PRT-060318 2HCl	341.2089844	413.1623398	71.9533554	3.128	3.182	pool26, pool4, pool7, pool19
414	S7750	KNK437	246.0766328	246.0766328	0	3.628	3.592	pool13, pool14, pool27, pool12
415	S7765	Dovitinib (TKI258) Lactate	393.1839125	483.2156065	90.031694	3.05	3.048	pool7, pool20, pool21, pool10
416	S7766	Cabotegravir (GSK744, GSK1265744)	406.1214521	406.121452	1e-07	3.706	3.711	pool2, pool6, pool19, pool9
417	S7775	Emricasan	570.1863381	570.1863379	2e-07	4.962	4.942	pool27, pool18, pool19, pool20
418	S7783	Combretastatin A4	317.1388987	317.1388987	0	4.429	4.41	pool13, pool8, pool21, pool10
419	S7786	Erlotinib	394.1766812	394.1766812	0	3.361	3.363	pool16, pool17, pool6, pool10
420	S7813	AMG319	386.1529467	386.1529467	0	3.306	3.322	pool14, pool4, pool5, pool12
421	S7818	Pexidartinib (PLX3397)	418.1046328	418.1046327	1e-07	3.539	3.569	pool25, pool4, pool20, pool12
422	S7854	Ulixertinib (BVD-523, VRT752271)	433.1198063	433.1198063	0	3.773	3.802	pool28, pool18, pool7, pool10
423	S7855	Brilanestrant (GDC-0810, ARN-810)	447.1275588	447.1275587	1e-07	5.318	5.299	pool2, pool28, pool20, pool22
424	S7856	Tenofovir Alafenamide (GS-7340)	477.2015297	477.2015301	4e-07	3.462	3.491	pool16, pool7, pool23, pool12
425	S7858	Dibutyryl-cAMP (Bucladesine)	470.144078	492.126019	21.981941	3.462	3.34	pool2, pool4, pool5, pool6
426	S7954	CP21R7 (CP21)	318.1242517	318.1242517	0	3.462	3.502	pool1, pool26, pool18, pool10
427	S7966	AZD8835	470.2628109	470.2628109	0	4.352	4.335	pool1, pool25, pool22, pool11
428	S7977	Napabucasin	241.0500837	241.0500837	0	3.774	3.739	pool16, pool19, pool20, pool23
429	S7979	FG-2216	281.0329094	281.0329095	1e-07	4.441	4.437	pool1, pool4, pool21, pool22
430	S8001	Ricolinostat (ACY-1215)	434.2192147	434.2192148	1e-07	4.174	4.14	pool3, pool20, pool10, pool24
431	S8010	PRX-08066 Maleic acid	402.0955474	518.1065062	116.0109588	3.04	3.072	pool17, pool8, pool21, pool22
432	S8012	Otenabant (CP-945598) HCl	510.1575888	546.1342665	35.9766777	3.84	3.791	pool27, pool28, pool10, pool23
433	S8032	PRT062607 (P505-15, BIIB057) HCl	394.2103814	430.1870591	35.9766777	3.34	3.355	pool25, pool15, pool19, pool12
434	S8041	Cobimetinib (GDC-0973, RG7420)	532.0708846	532.0708833	1.3e-06	3.863	3.847	pool13, pool27, pool18, pool10
435	S8048	Venetoclax (ABT-199, GDC-0199)	868.3259206	868.3259208	2e-07	4.797	4.853	pool1, pool2, pool14, pool3
436	S8051	Macitentan	586.9711733	586.9711745	1.2e-06	4.974	4.988	pool1, pool14, pool15, pool27, pool4, pool6, pool18, pool10
437	S8117	GMX1778 (CHS828)	372.159113	372.159113	0	3.907	3.918	pool13, pool25, pool5, pool22
438	S8134	Radotinib	531.186867	531.1868668	2e-07	4.141	4.186	pool26, pool3, pool15, pool28
439	S8136	Sivelestat (ONO-5046)	435.122597	435.1225972	2e-07	4.33	4.335	pool1, pool3, pool6, pool22
440	S8171	Daprodustat (GSK1278863)	394.1978106	394.1978106	0	5.786	5.775	pool13, pool16, pool28, pool5
441	S8193	Lanabecestat（AZD3293, LY3314814）	413.2341365	413.2341365	0	3.752	3.76	pool13, pool27, pool5, pool17
442	S8241	Ponesimod	461.130181	461.1301811	1e-07	5.03	5.032	pool13, pool15, pool16, pool22
443	S8253	CCT245737	380.1446678	380.1446677	1e-07	1.873	1.958	pool16, pool28, pool18, pool11
444	S8286	MKC-3946	381.1272885	381.1272887	2e-07	3.222	3.183	pool13, pool15, pool6, pool10
445	S8294	Olmutinib (HM61713, BI 1482694)	487.1916201	487.1916203	2e-07	3.6	3.581	pool26, pool3, pool7, pool12
446	S8339	Miransertib (ARQ 092) HCl	433.2140698	469.1907475	35.9766777	3.244	3.288	pool3, pool5, pool18, pool12
447	S8387	MSC2530818	341.1169138	341.1169139	1e-07	4.122	4.087	pool28, pool18, pool21, pool23
448	S8397	Eltanexor (KPT-8602)	429.0898533	429.0898529	4e-07	4.589	4.594	pool1, pool16, pool11, pool24
449	S8404	S49076	439.1440012	439.1440014	2e-07	4.355	4.335	pool1, pool14, pool28, pool6
450	S8407	PF-06273340	480.1550902	480.1550903	1e-07	3.288	3.304	pool2, pool14, pool4, pool17
451	S8419	E7449	318.1354851	318.1354851	0	1.899	1.886	pool2, pool14, pool7, pool9
452	S8457	UK-371804 HCl	386.0689777	422.0456556	35.9766779	2.922	2.902	pool2, pool10, pool23, pool24
453	S8464	Citarinostat (ACY-241)	468.1802424	468.1802424	0	4.333	4.334	pool13, pool27, pool20, pool21
454	S8555	Asciminib (ABL001)	450.1144486	450.1144485	1e-07	4.4	4.437	pool1, pool3, pool27, pool17
455	S8560	Seletalisib (UCB-5857)	483.0947964	483.0947963	1e-07	4.233	4.211	pool3, pool27, pool22, pool12
456	S8562	CA-4948	418.1627625	418.1627625	0	2.955	2.916	pool4, pool6, pool9, pool12
457	S8567	Tucidinostat (Chidamide)	391.1570291	391.157029	1e-07	2.688	2.759	pool1, pool2, pool16, pool17
458	S8578	PRN1371	561.1783838	561.1783838	0	3.188	3.171	pool5, pool7, pool8, pool24
459	S8580	COTI-2	367.1704907	367.1704909	2e-07	2.577	2.612	pool13, pool2, pool3, pool23
460	S8648	ACY-738	271.1195007	271.1195007	0	2.844	2.815	pool3, pool6, pool23, pool12
461	S8672	Tenalisib (RP6530)	416.152278	416.152278	0	4.355	4.354	pool3, pool4, pool28, pool10
462	S8675	H3B-6527	629.2158319	629.215832	1e-07	3.355	3.32	pool26, pool3, pool4, pool17
463	S8699	SNS-314 Mesylate	431.0515538	431.0515542	4e-07	3.845	3.883	pool14, pool28, pool19, pool11
464	S8731	IACS-010759 (IACS-10759)	563.1688339	563.168834	1e-07	5.012	4.993	pool25, pool14, pool4, pool7
465	S8741	Avitinib (AC0010)	488.2210263	488.2210263	0	3.478	3.444	pool27, pool22, pool11, pool23
466	S8761	Adavivint (SM04690)	506.2104616	506.2104616	0	4.234	4.245	pool4, pool16, pool17, pool23
467	S8777	Evobrutinib	430.2243001	430.2243001	0	3.478	3.491	pool5, pool6, pool23, pool24
468	S8801	CC-90003	459.1756336	459.1756334	2e-07	4.357	4.435	pool3, pool8, pool11, pool24
469	S9086	Dihydrocapsaicin	308.2225688	308.2225688	0	4.851	4.819	pool4, pool28, pool12, pool24
470	S9110	Morin	303.0504777	303.0504777	0	3.562	3.547	pool1, pool17, pool7, pool9
471	S9144	Solasonine	884.5007603	884.5007603	0	3.695	3.668	pool25, pool15, pool21, pool23
472	S9145	Solamargine	868.5058456	868.5058457	1e-07	3.751	3.705	pool3, pool16, pool17, pool9
473	S9183	Ruscogenin	431.3161348	431.3161348	0	5.73	5.718	pool3, pool28, pool20, pool11
474	S9192	Vitexin	433.1134718	433.1134718	0	2.751	2.725	pool6, pool9, pool21, pool23
475	S9263	3-n-Butylphathlide	191.1072047	191.1072047	0	4.223	4.211	pool2, pool16, pool28, pool19
476	S9466	Methenamine Hippurate	180.0660681	320.1722646	140.1061965	1.761	1.723	pool2, pool6, pool7, pool12
477	S9467	Thiothixene	444.1779442	444.1779445	3e-07	3.673	3.692	pool13, pool14, pool18, pool22
478	S9470	Penbutolol Sulfate	292.2276542	681.4148631	389.1872089	3.784	3.765	pool26, pool4, pool28, pool22
479	S9472	Oxtriphylline	180.065274	284.1722646	104.1069906	1.761	1.531	pool2, pool6, pool7, pool12
480	S9508	Brimonidine	292.0197824	292.0197829	5e-07	1.205	1.183	pool18, pool19, pool12, pool24
481	S9552	Farrerol	301.1075986	301.1075986	0	4.24	4.245	pool1, pool14, pool17, pool8
482	S9567	Indinavir Sulfate	614.37063	712.3380097	97.9673797	3.595	3.642	pool14, pool20, pool21, pool23
